# Characterizing and inferring quantitative cell cycle phase in single-cell RNA-seq data analysis

**DOI:** 10.1101/526848

**Authors:** Chiaowen Joyce Hsiao, PoYuan Tung, John D. Blischak, Jonathan E. Burnett, Kenneth A. Barr, Kushal K. Dey, Matthew Stephens, Yoav Gilad

## Abstract

Cellular heterogeneity in gene expression is driven by cellular processes such as cell cycle and cell-type identity, and cellular environment such as spatial location. The cell cycle, in particular, is thought to be a key driver of cell-to-cell heterogeneity in gene expression, even in otherwise homogeneous cell populations. Recent advances in single-cell RNA-sequencing (scRNA-seq) facilitate detailed characterization of gene expression heterogeneity, and can thus shed new light on the processes driving heterogeneity. Here, we combined fluorescence imaging with scRNA-seq to measure cell cycle phase and gene expression levels in human induced pluripotent stem cells (iPSCs). Using these data, we developed a novel approach to characterize cell cycle progression. While standard methods assign cells to discrete cell cycle stages, our method goes beyond this, and quantifies cell cycle progression on a continuum. We found that, on average, scRNA-seq data from only five genes predicted a cell’s position on the cell cycle continuum to within 14% of the entire cycle, and that using more genes did not improve this accuracy. Our data and predictor of cell cycle phase can directly help future studies to account for cell-cycle-related heterogeneity in iPSCs. Our results and methods also provide a foundation for future work to characterize the effects of the cell cycle on expression heterogeneity in other cell types.
