## Supplemental_Table_S1: A curated set of 622 cell cycle genes from Macosko et al. 2015 (a subset of genes annotated in Whitfield et al. 2002). for "Characterizing and inferring quantitative cell cycle phase in single-cell RNA-seq data analysis"

### Sheet: Supplemental Table S1
ID	ENSG	NAME	PHASE
1	ENSG00000114770	ABCC5	S
1	ENSG00000144827	ABHD10	S
1	ENSG00000102977	ACD	G1/S
1	ENSG00000119640	ACYP1	G1/S
1	ENSG00000154734	ADAMTS1	G1/S
1	ENSG00000173744	AGFG1	M/G1
1	ENSG00000160216	AGPAT3	M/G1
1	ENSG00000135541	AHI1	M
1	ENSG00000170776	AKAP13	M/G1
1	ENSG00000135334	AKIRIN2	M
1	ENSG00000123505	AMD1	M/G1
1	ENSG00000088448	ANKRD10	G1/S
1	ENSG00000180071	ANKRD18A	S
1	ENSG00000154945	ANKRD40	M
1	ENSG00000011426	ANLN	G2
1	ENSG00000011426	ANLN	M
1	ENSG00000136938	ANP32B	M
1	ENSG00000143401	ANP32E	M
1	ENSG00000143401	ANP32E	M/G1
1	ENSG00000169604	ANTXR1	M/G1
1	ENSG00000065000	AP3D1	G2
1	ENSG00000169188	APEX2	G1/S
1	ENSG00000134884	ARGLU1	G1/S
1	ENSG00000213390	ARHGAP19	M
1	ENSG00000213390	ARHGAP19	G2
1	ENSG00000122644	ARL4A	G2
1	ENSG00000170540	ARL6IP1	M
1	ENSG00000104442	ARMC1	G2
1	ENSG00000105011	ASF1B	S
1	ENSG00000171456	ASXL1	M
1	ENSG00000171456	ASXL1	G2
1	ENSG00000156802	ATAD2	G1/S
1	ENSG00000156802	ATAD2	S
1	ENSG00000171681	ATF7IP	M
1	ENSG00000119787	ATL2	G2
1	ENSG00000087586	AURKA	M
1	ENSG00000178999	AURKB	G2
1	ENSG00000151929	BAG3	M/G1
1	ENSG00000138376	BARD1	G1/S
1	ENSG00000125124	BBS2	S
1	ENSG00000029363	BCLAF1	G2
1	ENSG00000110330	BIRC2	M
1	ENSG00000089685	BIRC5	M
1	ENSG00000134897	BIVM	S
1	ENSG00000197299	BLM	S
1	ENSG00000168283	BMI1	S
1	ENSG00000136122	BORA	G2
1	ENSG00000012048	BRCA1	S
1	ENSG00000166164	BRD7	G1/S
1	ENSG00000112983	BRD8	G2
1	ENSG00000136492	BRIP1	S
1	ENSG00000132640	BTBD3	M/G1
1	ENSG00000169679	BUB1	M
1	ENSG00000154473	BUB3	G2
1	ENSG00000178074	C2orf69	G2
1	ENSG00000197603	C5orf42	S
1	ENSG00000182985	CADM1	M
1	ENSG00000122786	CALD1	S
1	ENSG00000143933	CALM2	S
1	ENSG00000131375	CAPN7	G1/S
1	ENSG00000106144	CASP2	S
1	ENSG00000106144	CASP2	G1/S
1	ENSG00000164305	CASP3	G2
1	ENSG00000118412	CASP8AP2	G1/S
1	ENSG00000122565	CBX3	M/G1
1	ENSG00000094916	CBX5	G2
1	ENSG00000159884	CCDC107	G2
1	ENSG00000175455	CCDC14	S
1	ENSG00000144395	CCDC150	S
1	ENSG00000280975	CCDC84	S
1	ENSG00000186166	CCDC84	S
1	ENSG00000115355	CCDC88A	M
1	ENSG00000137500	CCDC90B	M
1	ENSG00000145386	CCNA2	G2
1	ENSG00000145386	CCNA2	M
1	ENSG00000157456	CCNB2	M
1	ENSG00000105173	CCNE1	G1/S
1	ENSG00000175305	CCNE2	G1/S
1	ENSG00000162063	CCNF	G2
1	ENSG00000130177	CDC16	G2
1	ENSG00000117399	CDC20	M
1	ENSG00000164045	CDC25A	G1/S
1	ENSG00000101224	CDC25B	M
1	ENSG00000158402	CDC25C	G2
1	ENSG00000004897	CDC27	M
1	ENSG00000070831	CDC42	M/G1
1	ENSG00000128283	CDC42EP1	M
1	ENSG00000093009	CDC45	S
1	ENSG00000094804	CDC6	G1/S
1	ENSG00000097046	CDC7	S
1	ENSG00000184661	CDCA2	G2
1	ENSG00000111665	CDCA3	G2
1	ENSG00000111665	CDCA3	M
1	ENSG00000146670	CDCA5	S
1	ENSG00000144354	CDCA7	G1/S
1	ENSG00000164649	CDCA7L	G1/S
1	ENSG00000134690	CDCA8	G2
1	ENSG00000170312	CDK1	G2
1	ENSG00000134058	CDK7	M/G1
1	ENSG00000277273	CDK7	M/G1
1	ENSG00000111276	CDKN1B	G2
1	ENSG00000168564	CDKN2AIP	S
1	ENSG00000123080	CDKN2C	G2
1	ENSG00000100526	CDKN3	M/G1
1	ENSG00000140743	CDR2	G2
1	ENSG00000115163	CENPA	M
1	ENSG00000138778	CENPE	M
1	ENSG00000117724	CENPF	M
1	ENSG00000120334	CENPL	G2
1	ENSG00000100162	CENPM	S
1	ENSG00000031691	CENPQ	S
1	ENSG00000135837	CEP350	G2
1	ENSG00000138180	CEP55	M
1	ENSG00000166037	CEP57	G1/S
1	ENSG00000114107	CEP70	M/G1
1	ENSG00000172292	CERS6	S
1	ENSG00000197766	CFD	G2
1	ENSG00000274619	CFD	G2
1	ENSG00000003402	CFLAR	G2
1	ENSG00000003402	CFLAR	M
1	ENSG00000167670	CHAF1A	G1/S
1	ENSG00000159259	CHAF1B	G1/S
1	ENSG00000183765	CHEK2	G2
1	ENSG00000203668	CHML	S
1	ENSG00000122966	CIT	M
1	ENSG00000136108	CKAP2	M
1	ENSG00000136108	CKAP2	G2
1	ENSG00000169607	CKAP2L	G2
1	ENSG00000175216	CKAP5	M
1	ENSG00000173207	CKS1B	M
1	ENSG00000123975	CKS2	M
1	ENSG00000092853	CLSPN	G1/S
1	ENSG00000143771	CNIH4	M/G1
1	ENSG00000182973	CNOT10	M
1	ENSG00000170037	CNTROB	M
1	ENSG00000088682	COQ9	S
1	ENSG00000139117	CPNE8	S
1	ENSG00000137504	CREBZF	G1/S
1	ENSG00000137504	CREBZF	S
1	ENSG00000088766	CRLS1	S
1	ENSG00000102974	CTCF	M
1	ENSG00000044115	CTNNA1	M
1	ENSG00000198561	CTNND1	M
1	ENSG00000198730	CTR9	M/G1
1	ENSG00000117984	CTSD	G1/S
1	ENSG00000150316	CWC15	M/G1
1	ENSG00000105443	CYTH2	G2
1	ENSG00000163257	DCAF16	S
1	ENSG00000136485	DCAF7	G2
1	ENSG00000272886	DCP1A	M/G1
1	ENSG00000104671	DCTN6	M/G1
1	ENSG00000024526	DEPDC1	M
1	ENSG00000035499	DEPDC1B	M
1	ENSG00000121690	DEPDC7	S
1	ENSG00000182108	DEXI	M/G1
1	ENSG00000228716	DHFR	S
1	ENSG00000067596	DHX8	G2
1	ENSG00000139734	DIAPH3	M
1	ENSG00000083520	DIS3	G1/S
1	ENSG00000130826	DKC1	M/G1
1	ENSG00000126787	DLGAP5	M
1	ENSG00000138346	DNA2	S
1	ENSG00000086061	DNAJA1	M
1	ENSG00000132002	DNAJB1	G2
1	ENSG00000132002	DNAJB1	M
1	ENSG00000162616	DNAJB4	S
1	ENSG00000105993	DNAJB6	M/G1
1	ENSG00000102580	DNAJC3	G1/S
1	ENSG00000159147	DONSON	S
1	ENSG00000159147	DONSON	G1/S
1	ENSG00000117505	DR1	M
1	ENSG00000136982	DSCC1	S
1	ENSG00000136982	DSCC1	G1/S
1	ENSG00000096696	DSP	M/G1
1	ENSG00000143476	DTL	G1/S
1	ENSG00000135720	DYNC1LI2	S
1	ENSG00000088986	DYNLL1	M/G1
1	ENSG00000198919	DZIP3	M
1	ENSG00000101412	E2F1	G1/S
1	ENSG00000133740	E2F5	M
1	ENSG00000129173	E2F8	S
1	ENSG00000114346	ECT2	M
1	ENSG00000144895	EIF2A	G1/S
1	ENSG00000151247	EIF4E	M/G1
1	ENSG00000148730	EIF4EBP2	S
1	ENSG00000134014	ELP3	M/G1
1	ENSG00000132199	ENOSF1	S
1	ENSG00000187097	ENTPD5	G2
1	ENSG00000171320	ESCO2	S
1	ENSG00000139684	ESD	G1/S
1	ENSG00000135476	ESPL1	G2
1	ENSG00000174371	EXO1	S
1	ENSG00000106462	EZH2	S
1	ENSG00000168040	FADD	G2
1	ENSG00000187866	FAM122A	G1/S
1	ENSG00000262666	FAM189B	M/G1
1	ENSG00000160767	FAM189B	M/G1
1	ENSG00000101447	FAM83D	G2
1	ENSG00000198690	FAN1	G2
1	ENSG00000276787	FAN1	G2
1	ENSG00000187741	FANCA	S
1	ENSG00000144554	FANCD2	G2
1	ENSG00000140525	FANCI	S
1	ENSG00000168496	FEN1	S
1	ENSG00000160688	FLAD1	G1/S
1	ENSG00000276914	FOPNL	M/G1
1	ENSG00000133393	FOPNL	M/G1
1	ENSG00000141568	FOXK2	M/G1
1	ENSG00000111206	FOXM1	M
1	ENSG00000114416	FXR1	M/G1
1	ENSG00000010810	FYN	M
1	ENSG00000092140	G2E3	M
1	ENSG00000092140	G2E3	G2
1	ENSG00000145907	G3BP1	M/G1
1	ENSG00000104064	GABPB1	G2
1	ENSG00000116717	GADD45A	M
1	ENSG00000180447	GAS1	G2
1	ENSG00000139354	GAS2L3	M
1	ENSG00000139354	GAS2L3	G2
1	ENSG00000179348	GATA2	M/G1
1	ENSG00000023909	GCLM	S
1	ENSG00000131153	GINS2	G1/S
1	ENSG00000181938	GINS3	G1/S
1	ENSG00000112312	GMNN	G1/S
1	ENSG00000078369	GNB1	M/G1
1	ENSG00000175265	GOLGA8A	S
1	ENSG00000215252	GOLGA8B	S
1	ENSG00000120053	GOT1	M
1	ENSG00000198055	GRK6	M
1	ENSG00000109519	GRPEL1	M/G1
1	ENSG00000103342	GSPT1	M/G1
1	ENSG00000125484	GTF3C4	M/G1
1	ENSG00000075218	GTSE1	M
1	ENSG00000189060	H1F0	S
1	ENSG00000188486	H2AFX	G2
1	ENSG00000131351	HAUS8	G2
1	ENSG00000172534	HCFC1	M
1	ENSG00000119969	HELLS	S
1	ENSG00000119969	HELLS	G1/S
1	ENSG00000100644	HIF1A	M/G1
1	ENSG00000111911	HINT3	G2
1	ENSG00000064393	HIPK2	G2
1	ENSG00000180573	HIST1H2AC	S
1	ENSG00000197061	HIST1H4C	S
1	ENSG00000123485	HJURP	G2
1	ENSG00000064961	HMG20B	M
1	ENSG00000064961	HMG20B	M/G1
1	ENSG00000164104	HMGB2	G2
1	ENSG00000029993	HMGB3	M
1	ENSG00000113161	HMGCR	M/G1
1	ENSG00000072571	HMMR	M
1	ENSG00000182742	HOXB4	G1/S
1	ENSG00000127483	HP1BP3	G2
1	ENSG00000127483	HP1BP3	M
1	ENSG00000100099	HPS4	M
1	ENSG00000276536	HRAS	G1/S
1	ENSG00000174775	HRAS	G1/S
1	ENSG00000153936	HS2ST1	M
1	ENSG00000198189	HSD17B11	M/G1
1	ENSG00000025156	HSF2	G1/S
1	ENSG00000155304	HSPA13	M
1	ENSG00000109971	HSPA8	M
1	ENSG00000109971	HSPA8	M/G1
1	ENSG00000142166	IFNAR1	G2
1	ENSG00000143621	ILF2	M/G1
1	ENSG00000171105	INSR	G1/S
1	ENSG00000143493	INTS7	S
1	ENSG00000164941	INTS8	G1/S
1	ENSG00000183856	IQGAP3	G2
1	ENSG00000116679	IVNS1ABP	G1/S
1	ENSG00000171988	JMJD1C	M/G1
1	ENSG00000108773	KAT2A	S
1	ENSG00000114166	KAT2B	S
1	ENSG00000186625	KATNA1	G2
1	ENSG00000104756	KCTD9	G2
1	ENSG00000134901	KDELC1	S
1	ENSG00000066135	KDM4A	G2
1	ENSG00000117139	KDM5B	M/G1
1	ENSG00000100578	KIAA0586	M/G1
1	ENSG00000257093	KIAA1147	G1/S
1	ENSG00000262599	KIAA1147	G1/S
1	ENSG00000168116	KIAA1586	G1/S
1	ENSG00000138160	KIF11	G2
1	ENSG00000118193	KIF14	M
1	ENSG00000138182	KIF20B	G2
1	ENSG00000138182	KIF20B	M
1	ENSG00000079616	KIF22	G2
1	ENSG00000137807	KIF23	G2
1	ENSG00000142945	KIF2C	M
1	ENSG00000170759	KIF5B	G2
1	ENSG00000170759	KIF5B	M
1	ENSG00000170759	KIF5B	M/G1
1	ENSG00000204197	KIFC1	G2
1	ENSG00000237649	KIFC1	G2
1	ENSG00000056678	KIFC1	G2
1	ENSG00000233450	KIFC1	G2
1	ENSG00000067082	KLF6	G2
1	ENSG00000119138	KLF9	M
1	ENSG00000182481	KPNA2	G2
1	ENSG00000108424	KPNB1	M/G1
1	ENSG00000133703	KRAS	M/G1
1	ENSG00000155506	LARP1	M/G1
1	ENSG00000174720	LARP7	M/G1
1	ENSG00000143815	LBR	G2
1	ENSG00000143815	LBR	M
1	ENSG00000271601	LIX1L	G2
1	ENSG00000160789	LMNA	M
1	ENSG00000113368	LMNB1	G2
1	ENSG00000143013	LMO4	S
1	ENSG00000113441	LNPEP	G1/S
1	ENSG00000121931	LRIF1	M/G1
1	ENSG00000108848	LUC7L3	G1/S
1	ENSG00000145220	LYAR	M/G1
1	ENSG00000186687	LYRM7	S
1	ENSG00000164109	MAD2L1	G2
1	ENSG00000251562	MALAT1	G2
1	ENSG00000198162	MAN1A2	S
1	ENSG00000169967	MAP3K2	S
1	ENSG00000120539	MASTL	S
1	ENSG00000129071	MBD4	S
1	ENSG00000073111	MCM2	G1/S
1	ENSG00000104738	MCM4	M
1	ENSG00000104738	MCM4	G1/S
1	ENSG00000100297	MCM5	G1/S
1	ENSG00000076003	MCM6	G1/S
1	ENSG00000125885	MCM8	S
1	ENSG00000228575	MDC1	M
1	ENSG00000137337	MDC1	M
1	ENSG00000225589	MDC1	M
1	ENSG00000206481	MDC1	M
1	ENSG00000224587	MDC1	M
1	ENSG00000234012	MDC1	M
1	ENSG00000231135	MDC1	M
1	ENSG00000237095	MDC1	M
1	ENSG00000111554	MDM1	G1/S
1	ENSG00000108590	MED31	G1/S
1	ENSG00000165304	MELK	G2
1	ENSG00000168282	MGAT2	G2
1	ENSG00000101871	MID1	G2
1	ENSG00000129534	MIS18BP1	M
1	ENSG00000129534	MIS18BP1	G2
1	ENSG00000148773	MKI67	M
1	ENSG00000121211	MND1	G2
1	ENSG00000123562	MORF4L2	M/G1
1	ENSG00000037757	MRI1	G1/S
1	ENSG00000115364	MRPL19	M/G1
1	ENSG00000223775	MRPS18B	M/G1
1	ENSG00000226111	MRPS18B	M/G1
1	ENSG00000229861	MRPS18B	M/G1
1	ENSG00000204568	MRPS18B	M/G1
1	ENSG00000203624	MRPS18B	M/G1
1	ENSG00000233813	MRPS18B	M/G1
1	ENSG00000227420	MRPS18B	M/G1
1	ENSG00000122140	MRPS2	M/G1
1	ENSG00000095002	MSH2	G1/S
1	ENSG00000188895	MSL1	M/G1
1	ENSG00000105887	MTPN	M/G1
1	ENSG00000005810	MYCBP2	S
1	ENSG00000204899	MZT1	M
1	ENSG00000138386	NAB1	S
1	ENSG00000132780	NASP	G1/S
1	ENSG00000010292	NCAPD2	M
1	ENSG00000151503	NCAPD3	G2
1	ENSG00000121152	NCAPH	G2
1	ENSG00000124151	NCOA3	M/G1
1	ENSG00000124160	NCOA5	M
1	ENSG00000124160	NCOA5	G2
1	ENSG00000080986	NDC80	G2
1	ENSG00000245532	NEAT1	S
1	ENSG00000245532	NEAT1	G1/S
1	ENSG00000109674	NEIL3	G2
1	ENSG00000117650	NEK2	M
1	ENSG00000116044	NFE2L2	S
1	ENSG00000162599	NFIA	M/G1
1	ENSG00000141905	NFIC	G2
1	ENSG00000141905	NFIC	M/G1
1	ENSG00000164190	NIPBL	G2
1	ENSG00000114857	NKTR	G1/S
1	ENSG00000197696	NMB	G2
1	ENSG00000149308	NPAT	G1/S
1	ENSG00000113580	NR3C1	G2
1	ENSG00000178694	NSUN3	S
1	ENSG00000178425	NT5DC1	S
1	ENSG00000069275	NUCKS1	G2
1	ENSG00000069275	NUCKS1	M/G1
1	ENSG00000143228	NUF2	M
1	ENSG00000108256	NUFIP2	M/G1
1	ENSG00000137497	NUMA1	G2
1	ENSG00000030066	NUP160	S
1	ENSG00000163002	NUP35	M
1	ENSG00000075188	NUP37	M/G1
1	ENSG00000120253	NUP43	G1/S
1	ENSG00000110713	NUP98	M
1	ENSG00000137804	NUSAP1	M
1	ENSG00000137804	NUSAP1	G2
1	ENSG00000136811	ODF2	M/G1
1	ENSG00000136811	ODF2	M
1	ENSG00000147162	OGT	S
1	ENSG00000054277	OPN3	M/G1
1	ENSG00000149716	ORAOV1	M
1	ENSG00000085840	ORC1	G1/S
1	ENSG00000135336	ORC3	S
1	ENSG00000079156	OSBPL6	G1/S
1	ENSG00000164823	OSGIN2	S
1	ENSG00000111845	PAK1IP1	M/G1
1	ENSG00000125779	PANK2	G1/S
1	ENSG00000168078	PBK	M/G1
1	ENSG00000168078	PBK	M
1	ENSG00000169851	PCDH7	G1/S
1	ENSG00000165494	PCF11	M/G1
1	ENSG00000165494	PCF11	M
1	ENSG00000132646	PCNA	G1/S
1	ENSG00000146247	PHIP	S
1	ENSG00000116793	PHTF1	S
1	ENSG00000006576	PHTF2	S
1	ENSG00000140451	PIF1	G2
1	ENSG00000127564	PKMYT1	S
1	ENSG00000160199	PKNOX1	G2
1	ENSG00000182378	PLCXD1	G1/S
1	ENSG00000105355	PLIN3	M/G1
1	ENSG00000166851	PLK1	M
1	ENSG00000064933	PMS1	G1/S
1	ENSG00000100941	PNN	G1/S
1	ENSG00000164087	POC1A	M
1	ENSG00000101868	POLA1	S
1	ENSG00000077514	POLD3	G1/S
1	ENSG00000051341	POLQ	G2
1	ENSG00000196313	POM121	M
1	ENSG00000238104	PPP1R10	M
1	ENSG00000227804	PPP1R10	M
1	ENSG00000204569	PPP1R10	M
1	ENSG00000230995	PPP1R10	M
1	ENSG00000235291	PPP1R10	M
1	ENSG00000206489	PPP1R10	M
1	ENSG00000231737	PPP1R10	M
1	ENSG00000184203	PPP1R2	G2
1	ENSG00000113575	PPP2CA	M/G1
1	ENSG00000221914	PPP2R2A	M/G1
1	ENSG00000110075	PPP6R3	M/G1
1	ENSG00000198901	PRC1	M/G1
1	ENSG00000198056	PRIM1	S
1	ENSG00000161542	PRPSAP1	M
1	ENSG00000068489	PRR11	M
1	ENSG00000080815	PSEN1	M/G1
1	ENSG00000108671	PSMD11	G2
1	ENSG00000157778	PSMG3	M
1	ENSG00000134222	PSRC1	G2
1	ENSG00000188647	PTAR1	S
1	ENSG00000159335	PTMS	M/G1
1	ENSG00000112245	PTP4A1	M
1	ENSG00000169410	PTPN9	M
1	ENSG00000164611	PTTG1	M/G1
1	ENSG00000136045	PWP1	M
1	ENSG00000198218	QRICH1	M
1	ENSG00000112210	RAB23	G1/S
1	ENSG00000070950	RAD18	S
1	ENSG00000164754	RAD21	M/G1
1	ENSG00000051180	RAD51	S
1	ENSG00000111247	RAD51AP1	S
1	ENSG00000108384	RAD51C	M
1	ENSG00000132341	RAN	M/G1
1	ENSG00000100401	RANGAP1	M
1	ENSG00000100401	RANGAP1	G2
1	ENSG00000101773	RBBP8	S
1	ENSG00000265241	RBM8A	M
1	ENSG00000159200	RCAN1	M
1	ENSG00000166965	RCCD1	G2
1	ENSG00000072042	RDH11	G2
1	ENSG00000160957	RECQL4	G1/S
1	ENSG00000068615	REEP1	S
1	ENSG00000142599	RERE	M
1	ENSG00000049541	RFC2	S
1	ENSG00000106615	RHEB	M/G1
1	ENSG00000164292	RHOBTB3	S
1	ENSG00000178966	RMI1	S
1	ENSG00000175643	RMI2	G1/S
1	ENSG00000125352	RNF113A	G1/S
1	ENSG00000070423	RNF126	M
1	ENSG00000110315	RNF141	M
1	ENSG00000110315	RNF141	G2
1	ENSG00000185946	RNPC3	G1/S
1	ENSG00000205937	RNPS1	M
1	ENSG00000117748	RPA2	S
1	ENSG00000142541	RPL13A	M/G1
1	ENSG00000167325	RRM1	S
1	ENSG00000171848	RRM2	S
1	ENSG00000160214	RRP1	M
1	ENSG00000111011	RSRC2	S
1	ENSG00000164105	SAP30	G2
1	ENSG00000161526	SAP30BP	S
1	ENSG00000008952	SEC62	G1/S
1	ENSG00000086475	SEPHS1	M
1	ENSG00000116560	SFPQ	M
1	ENSG00000171241	SHCBP1	M
1	ENSG00000165480	SKA3	G2
1	ENSG00000145604	SKP2	G1/S
1	ENSG00000163950	SLBP	G1/S
1	ENSG00000114120	SLC25A36	G1/S
1	ENSG00000134294	SLC38A2	S
1	ENSG00000196950	SLC39A10	M/G1
1	ENSG00000099956	SMARCB1	M
1	ENSG00000275837	SMARCB1	M
1	ENSG00000066117	SMARCD1	M
1	ENSG00000113810	SMC4	G2
1	ENSG00000247092	SNHG10	G1/S
1	ENSG00000169371	SNUPN	M/G1
1	ENSG00000185591	SP1	S
1	ENSG00000076382	SPAG5	M
1	ENSG00000115306	SPTBN1	M
1	ENSG00000112658	SRF	M
1	ENSG00000112081	SRSF3	M/G1
1	ENSG00000112081	SRSF3	M
1	ENSG00000100650	SRSF5	S
1	ENSG00000115875	SRSF7	G1/S
1	ENSG00000141380	SS18	M
1	ENSG00000114850	SSR3	G1/S
1	ENSG00000118007	STAG1	M/G1
1	ENSG00000115415	STAT1	G2
1	ENSG00000123473	STIL	G2
1	ENSG00000081320	STK17B	G2
1	ENSG00000172340	SUCLG2	G2
1	ENSG00000198168	SVIP	S
1	ENSG00000135316	SYNCRIP	M/G1
1	ENSG00000013810	TACC3	M
1	ENSG00000276833	TAF15	G1/S
1	ENSG00000270647	TAF15	G1/S
1	ENSG00000273841	TAF9	M/G1
1	ENSG00000276463	TAF9	M/G1
1	ENSG00000113649	TCERG1	M/G1
1	ENSG00000137203	TFAP2A	G2
1	ENSG00000054118	THRAP3	M
1	ENSG00000102265	TIMP1	G2
1	ENSG00000075131	TIPIN	G1/S
1	ENSG00000140332	TLE3	M/G1
1	ENSG00000140332	TLE3	M
1	ENSG00000149483	TMEM138	M/G1
1	ENSG00000149483	TMEM138	M
1	ENSG00000167920	TMEM99	G2
1	ENSG00000120802	TMPO	G2
1	ENSG00000083312	TNPO1	M
1	ENSG00000105576	TNPO2	G2
1	ENSG00000183864	TOB2	M/G1
1	ENSG00000025772	TOMM34	M
1	ENSG00000198900	TOP1	M/G1
1	ENSG00000131747	TOP2A	G2
1	ENSG00000131747	TOP2A	S
1	ENSG00000163781	TOPBP1	G1/S
1	ENSG00000088325	TPX2	M
1	ENSG00000164548	TRA2A	G1/S
1	ENSG00000183763	TRAIP	G2
1	ENSG00000213186	TRIM59	G2
1	ENSG00000071539	TRIP13	M
1	ENSG00000099899	TRMT2A	G2
1	ENSG00000135451	TROAP	M/G1
1	ENSG00000102804	TSC22D1	M/G1
1	ENSG00000074319	TSG101	M
1	ENSG00000211460	TSN	M
1	ENSG00000163728	TTC14	G1/S
1	ENSG00000115282	TTC31	S
1	ENSG00000116830	TTF2	G2
1	ENSG00000112742	TTK	M
1	ENSG00000137941	TTLL7	S
1	ENSG00000167552	TUBA1A	G2
1	ENSG00000232421	TUBB	G2
1	ENSG00000224156	TUBB	G2
1	ENSG00000235067	TUBB	G2
1	ENSG00000183311	TUBB	G2
1	ENSG00000229684	TUBB	G2
1	ENSG00000227739	TUBB	G2
1	ENSG00000196230	TUBB	G2
1	ENSG00000232575	TUBB	G2
1	ENSG00000137267	TUBB2A	G2
1	ENSG00000188229	TUBB4B	M
1	ENSG00000188229	TUBB4B	G2
1	ENSG00000108423	TUBD1	G2
1	ENSG00000130338	TULP4	M/G1
1	ENSG00000115514	TXNDC9	M
1	ENSG00000198431	TXNRD1	M
1	ENSG00000176890	TYMS	S
1	ENSG00000137831	UACA	G2
1	ENSG00000175063	UBE2C	G2
1	ENSG00000109332	UBE2D3	M
1	ENSG00000109332	UBE2D3	M/G1
1	ENSG00000077152	UBE2T	S
1	ENSG00000122042	UBL3	S
1	ENSG00000012963	UBR7	G1/S
1	ENSG00000278787	UBR7	G1/S
1	ENSG00000276043	UHRF1	G1/S
1	ENSG00000076248	UNG	G1/S
1	ENSG00000162607	USP1	S
1	ENSG00000058056	USP13	M
1	ENSG00000156256	USP16	M
1	ENSG00000145390	USP53	G1/S
1	ENSG00000173218	VANGL1	M
1	ENSG00000173218	VANGL1	M/G1
1	ENSG00000035403	VCL	M/G1
1	ENSG00000131475	VPS25	G2
1	ENSG00000163159	VPS72	G1/S
1	ENSG00000009844	VTA1	G2
1	ENSG00000092470	WDR76	G1/S
1	ENSG00000171475	WIPF2	M/G1
1	ENSG00000109046	WSB1	G2
1	ENSG00000109046	WSB1	M
1	ENSG00000113645	WWC1	M/G1
1	ENSG00000128245	YWHAH	M
1	ENSG00000100811	YY1	M/G1
1	ENSG00000236287	ZBED5	S
1	ENSG00000178951	ZBTB7A	M/G1
1	ENSG00000091732	ZC3HC1	M
1	ENSG00000155329	ZCCHC10	M/G1
1	ENSG00000005889	ZFX	M
1	ENSG00000197056	ZMYM1	M
1	ENSG00000165724	ZMYND19	G1/S
1	ENSG00000010244	ZNF207	M
1	ENSG00000172466	ZNF24	M/G1
1	ENSG00000162702	ZNF281	M/G1
1	ENSG00000165244	ZNF367	G1/S
1	ENSG00000198466	ZNF587	G2
1	ENSG00000142684	ZNF593	M/G1
1	ENSG00000174276	ZNHIT2	G2
1	ENSG00000132485	ZRANB2	G1/S
1	ENSG00000122952	ZWINT	S
